# Developmental origins of cell heterogeneity in the human lung

**DOI:** 10.1101/2022.01.11.475631

**Authors:** Alexandros Sountoulidis, Sergio Marco Salas, Emelie Braun, Christophe Avenel, Joseph Bergenstråhle, Marco Vicari, Paulo Czarnewski, Jonas Theelke, Andreas Liontos, Xesus Abalo, Žaneta Andrusivová, Michaela Asp, Xiaofei Li, Lijuan Hu, Sanem Sariyar, Anna Martinez Casals, Burcu Ayoglu, Alexandra Firsova, Jakob Michaëlsson, Emma Lundberg, Carolina Wählby, Erik Sundström, Sten Linnarsson, Joakim Lundeberg, Mats Nilsson, Christos Samakovlis

## Abstract

The lung contains numerous specialized cell-types with distinct roles in tissue function and integrity. To clarify the origins and mechanisms generating cell heterogeneity, we created a first comprehensive topographic atlas of early human lung development. We report 83 cell states, several spatially-resolved developmental trajectories and predict cell interactions within defined tissue niches. We integrated scRNA-Seq and spatial transcriptomics into a web-based, open platform for interactive exploration. To illustrate the utility of our approach we show distinct states of secretory and neuroendocrine cells, largely overlapping with the programs activated either during lung fibrosis or small cell lung cancer progression. We define the origin of uncharacterized airway fibroblasts associated with airway smooth muscle in bronchovascular bundles, and describe a trajectory of Schwann cell progenitors to intrinsic parasympathetic neurons controlling bronchoconstriction. Our atlas provides a rich resource for further research and a reference for defining deviations from homeostatic and repair mechanisms leading to pulmonary diseases.
