## Supplementary material for "Developmental origins of cell heterogeneity in the human lung": SCRINSHOT_padlock_probes: Suppl Table2.xlsx

### Sheet: Sheet1
Gene Name	Species	NCBI ID	NCBI link	Padlock Probe Name	Location	Anchor	Template Taqman-probe Sequence	Padlock Probe Sequence	1 Detection Probe Name	1 Detection Probe Sequence	1 Detection Probe Fluor
ACSL1	Human	NM_001286708.2	https://www.ncbi.nlm.nih.gov/nuccore/NM_001286708.2	ACSL1_h_pr1_A1_SplR_U		A1	CTCTATTCCACTATCAAGGTTTAGTGTGAAGAAGAAAGCTCAGA	CTAAACCTTGATAGTGGAATAGAG ATGA TTACTGACTGCGTCTATTTA GATGATACTTTGATATCTTTCTTGCCTCT TCTGAGCTTTCTTCTTCACA	ACSL1_h_oligo_Cy3	GATGATACTTTGAUATCTTTCTUGCCUCT	[Cy3]
ACSL1	Human	NM_001286708.2	https://www.ncbi.nlm.nih.gov/nuccore/NM_001286708.2	ACSL1_h_pr2_A1_SplR_U		A1	CTTTATGATACCCTTGGAAATGAAGCCATCACGTACATAG	CATTTCCAAGGGTATCATAAAG ATGA TTACTGACTGCGTCTATTTA GATGATACTTTGATATCTTTCTTGCCTCT CTATGTACGTGATGGCTT
ACSL1	Human	NM_001286708.2	https://www.ncbi.nlm.nih.gov/nuccore/NM_001286708.2	ACSL1_h_pr3_A1_SplR_U		A1	GGTTTAGTGTGAAGAAGAAAGCTCAGAGGAAATGGCACAG	GCTTTCTTCTTCACACTAAACC ATGA TTACTGACTGCGTCTATTTA GATGATACTTTGATATCTTTCTTGCCTCT CTGTGCCATTTCCTCTGA
ACSL1	Human	NM_001286708.2	https://www.ncbi.nlm.nih.gov/nuccore/NM_001286708.2	ACSL1_h_pr4_A1_SplR_U		A1	GTTAGGACTTTGCTATCTCTGAGATGTCTGCTACTTGCTG	TCAGAGATAGCAAAGTCCTAAC ATGA TTACTGACTGCGTCTATTTA GATGATACTTTGATATCTTTCTTGCCTCT CAGCAAGTAGCAGACATC
ARX	Human	NM_139058.3	https://www.ncbi.nlm.nih.gov/nuccore/NM_139058.3	ARX_h_pr1_A1_SplR_U		A1	CGTAGATTCTTACTGTGTTGTAGATACGGTAGGGTTCCTAG	ACAACACAGTAAGAATCTACG ATGA TTACTGACTGCGTCTATTTA CAAAGATCGCAATAATATCCGTTATAACC CTAGGAACCCTACCGTATCT	ARX_h_oligo_Cy3	CAAAGATCGCAAUAATATCCGUTAUAACC	[Cy3]
ARX	Human	NM_139058.3	https://www.ncbi.nlm.nih.gov/nuccore/NM_139058.3	ARX_h_pr2_A1_SplR_U		A1	CGTCTTGTTCTTGTTCTCTTCTTTATCATACACCAACCAAGG	GAAGAGAACAAGAACAAGACG ATGA TTACTGACTGCGTCTATTTA CAAAGATCGCAATAATATCCGTTATAACC CCTTGGTTGGTGTATGATAAA
ARX	Human	NM_139058.3	https://www.ncbi.nlm.nih.gov/nuccore/NM_139058.3	ARX_h_pr3_A1_SplR_U		A1	CTTCCGAAACCTTCAAGATAAAGGCAATGGTACAGTACTT	TTATCTTGAAGGTTTCGGAAG ATGA TTACTGACTGCGTCTATTTA CAAAGATCGCAATAATATCCGTTATAACC AAGTACTGTACCATTGCCT
ARX	Human	NM_139058.3	https://www.ncbi.nlm.nih.gov/nuccore/NM_139058.3	ARX_h_pr4_A1_SplR_U		A1	CTCACTCAGCACCACTCAAGACCAAATGGAAACAGAG	GAGTGGTGCTGAGTGAG ATGA TTACTGACTGCGTCTATTTA CAAAGATCGCAATAATATCCGTTATAACC CTCTGTTTCCATTTGGTCTT
ASCL1	Human	NM_004316.4	https://www.ncbi.nlm.nih.gov/nuccore/NM_004316.4	ASCL1_h_pr1_A1_SplR_U		A1	CTCGCCCTTTCTTAAAGTGCAGTTCTTAGCCCTCTAGAA	CACTTTAAGAAAGGGCGAG TCTATGA TTACTGACTGCGTCTATTTA TTTGTAAAGAACTCTCCTCATAGGTG TTCTAGAGGGCTAAGAACTG	ASCL1_h_oligo_TxRed	TTTGTAAAGAACUCTCCTCAUAGGUG	[TxRed]
ASCL1	Human	NM_004316.4	https://www.ncbi.nlm.nih.gov/nuccore/NM_004316.4	ASCL1_h_pr2_A1_SplR_U		A1	CACCAGTTGTACTTCAGCACCAATGTGTCTTACTTTATAG	GCTGAAGTACAACTGGTG TCTATGA TTACTGACTGCGTCTATTTA TTTGTAAAGAACTCTCCTCATAGGTG CTATAAAGTAAGACACATTGGT
ASCL1	Human	NM_004316.4	https://www.ncbi.nlm.nih.gov/nuccore/NM_004316.4	ASCL1_h_pr3_A1_SplR_U		A1	CCCAATAAGCTGTAGACATTGGTTTACAGTGAAACTATGC	AATGTCTACAGCTTATTGGG TCTATGA TTACTGACTGCGTCTATTTA TTTGTAAAGAACTCTCCTCATAGGTG GCATAGTTTCACTGTAAACC
ASCL1	Human	NM_004316.4	https://www.ncbi.nlm.nih.gov/nuccore/NM_004316.4	ASCL1_h_pr4_A1_SplR_U		A1	GAAGCGCTCAGAACAGTATCTTTGCACTCCAATCATTC	ACTGTTCTGAGCGCTTC TCTATGA TTACTGACTGCGTCTATTTA TTTGTAAAGAACTCTCCTCATAGGTG GAATGATTGGAGTGCAAAGAT
CALCA	Human	NM_001033952.3	https://www.ncbi.nlm.nih.gov/nuccore/NM_001033952.3	CALCA_h_pr1_A1_SplR_U		A1	CATCCTTCCTATAACTTGATGCATGTGGTTTGGTTCCTCT	GCATCAAGTTATAGGAAGGATG CTATGATCCTCTATGA TTACTGACTGCGTCTATTTA GGCACATACACGCAGGA AGAGGAACCAAACCACAT	CALCA_h_oligo_Cy5	UGGCACAUACACGCAGGA	[Cy5] 5'
CALCA	Human	NM_001033952.3	https://www.ncbi.nlm.nih.gov/nuccore/NM_001033952.3	CALCA_h_pr2_A1_SplR_U		A1	AGGATGTCTCAAACTTCAGATGGGAGGAAAGAGAGCAG	ATCTGAAGTTTGAGACATCCT CTATGATCCTCTATGA TTACTGACTGCGTCTATTTA GGCACATACACGCAGGA CTGCTCTCTTTCCTCCC
CALCA	Human	NM_001033952.3	https://www.ncbi.nlm.nih.gov/nuccore/NM_001033952.3	CALCA_h_pr3_A1_SplR_U		A1	TCTAAGCGGTGCGGTAATCTGAGTACTTGCATGCTG	TACCGCACCGCTTAGA CTATGATCCTCTATGA TTACTGACTGCGTCTATTTA GGCACATACACGCAGGA CAGCATGCAAGTACTCAGAT
CALCA	Human	NM_001033952.3	https://www.ncbi.nlm.nih.gov/nuccore/NM_001033952.3	CALCA_h_pr4_A1_SplR_U		A1	AGCGACTTGGAGAGAGACCATCGCCCTCATGTTAG	TCTCTCTCCAAGTCGCT CTATGATCCTCTATGA TTACTGACTGCGTCTATTTA GGCACATACACGCAGGA CTAACATGAGGGCGATGG
CFC1_and_CFC1B	Human	NM_001270421.2	https://www.ncbi.nlm.nih.gov/nuccore/NM_001270421.2	CFC1_h_pr1_A1_SplR_U		A1	CAATTTGGGAAACAGCTATCAAAGAGAGAAACATAACGGC	GATAGCTGTTTCCCAAATTG TCCTCTATGA TTACTGACTGCGTCTATTTA GTAGGTAGAGACAGCAGAACAAC GCCGTTATGTTTCTCTCTTT	CFC1_h_oligo_Cy5	GUAGGUAGAGACAGCAGAACAAC	[Cy5] 5'
CFC1_and_CFC1B	Human	NM_001270421.2	https://www.ncbi.nlm.nih.gov/nuccore/NM_001270421.2	CFC1_h_pr2_A1_SplR_U		A1	GAGTAAAGACACCTTCAAATGCAGAGACTCTTCAGATTCAG	CATTTGAAGGTGTCTTTACTC TCCTCTATGA TTACTGACTGCGTCTATTTA GTAGGTAGAGACAGCAGAACAAC CTGAATCTGAAGAGTCTCTG
CFC1_and_CFC1B	Human	NM_001270421.2	https://www.ncbi.nlm.nih.gov/nuccore/NM_001270421.2	CFC1_h_pr3_A1_SplR_U		A1	GAAACTGATCTTCAATGCACTAAGAGAAGGAGACTCTCAA	GTGCATTGAAGATCAGTTTC TCCTCTATGA TTACTGACTGCGTCTATTTA GTAGGTAGAGACAGCAGAACAAC TTGAGAGTCTCCTTCTCTTA
CFC1_and_CFC1B	Human	NM_001270421.2	https://www.ncbi.nlm.nih.gov/nuccore/NM_001270421.2	CFC1_h_pr4_A1_SplR_U		A1	ACTCAAGATACCATCCCGTTTCTCCTGGCTGAGGAAG	ACGGGATGGTATCTTGAGT TCCTCTATGA TTACTGACTGCGTCTATTTA GTAGGTAGAGACAGCAGAACAAC CTTCCTCAGCCAGGAGAA
CLDN5	Human	NM_001363066.2	https://www.ncbi.nlm.nih.gov/nuccore/NM_001363066.2	CLDN5_h_pr1_A1_SplR_U		A1	CCATAGGCAGAGCGGGTGTCAGACTGAGGATTTC	CCGCTCTGCCTATGG TCTATGATCCTCTATGA TTACTGACTGCGTCTATTTA GTGCCACTCTGCTGGT GAAATCCTCAGTCTGACAC	CLDN5_h_oligo_AF750	GTGCCACUCUGCUGGT	[AF750]
CLDN5	Human	NM_001363066.2	https://www.ncbi.nlm.nih.gov/nuccore/NM_001363066.2	CLDN5_h_pr3_A1_SplR_U		A1	GGCCCTGCCCTTAACAGACGGAATGAAGTTTCCTTT	GTTAAGGGCAGGGCC TCTATGATCCTCTATGA TTACTGACTGCGTCTATTTA GTGCCACTCTGCTGGT AAAGGAAACTTCATTCCGTCT
DPP10	Human	NM_001004360.5	https://www.ncbi.nlm.nih.gov/nuccore/NM_001004360.5	DPP10_h_pr1_A1_SplR_U		A1	CATATTGACGACTATGAACTTCCTTTACAGTTGTCCCTTC	AAGTTCATAGTCGTCAATATG CCTCTATGA TTACTGACTGCGTCTATTTA CTGTAGCAGGTAACTGATCTTTCC GAAGGGACAACTGTAAAGG	DPP10_h_oligo_Cy3	CTGTAGCAGGUAACUGATCTUUCC	[Cy3]
DPP10	Human	NM_001004360.5	https://www.ncbi.nlm.nih.gov/nuccore/NM_001004360.5	DPP10_h_pr2_A1_SplR_U		A1	GAATTATACTATGCAGGTCTACCCAGATGAAGGTCATAACG	GTAGACCTGCATAGTATAATTC CCTCTATGA TTACTGACTGCGTCTATTTA CTGTAGCAGGTAACTGATCTTTCC CGTTATGACCTTCATCTGG
DPP10	Human	NM_001004360.5	https://www.ncbi.nlm.nih.gov/nuccore/NM_001004360.5	DPP10_h_pr3_A1_SplR_U		A1	GAAACCTGACAAAGAGACTGTAATATTGTAGTTGCTCCAG	AGTCTCTTTGTCAGGTTTC CCTCTATGA TTACTGACTGCGTCTATTTA CTGTAGCAGGTAACTGATCTTTCC CTGGAGCAACTACAATATTAC
DPP10	Human	NM_001004360.5	https://www.ncbi.nlm.nih.gov/nuccore/NM_001004360.5	DPP10_h_pr4_A1_SplR_U		A1	CATGGCTGAGCTGCAATCTAACACTTTACTGTACCTTTAT	TGCAGCTCAGCCATG CCTCTATGA TTACTGACTGCGTCTATTTA CTGTAGCAGGTAACTGATCTTTCC ATAAAGGTACAGTAAAGTGTTAGAT
EPCAM	Human	NM_002354.3	https://www.ncbi.nlm.nih.gov/nuccore/NM_002354.3	EPCAM_h_pr3_A1_SplR_U		A1	GTGAATAATAATCGTCAATGCCAGTGTACTTCAGTTGGTG	GGCATTGACGATTATTATTCAC CTCTATGA TTACTGACTGCGTCTATTTA GTTATTGCTGTTATTGTGGTTGTGG CACCAACTGAAGTACACT
EPCAM	Human	NM_002354.3	https://www.ncbi.nlm.nih.gov/nuccore/NM_002354.3	EPCAM_h_pr4_A1_SplR_U		A1	CAGAACAATGATGGGCTTTATGATCCTGACTGCGATGAG	ATAAAGCCCATCATTGTTCTG CTCTATGA TTACTGACTGCGTCTATTTA GTTATTGCTGTTATTGTGGTTGTGG CTCATCGCAGTCAGGATC
GHRL	Human	NM_001134944.2	https://www.ncbi.nlm.nih.gov/nuccore/NM_001134944.2	GHRL_h_pr1_A1_SplR_U		A1	CGACTGTTGTACAAGCTCAGGAGGCGAATAAATGTTCAAA	TGAGCTTGTACAACAGTCG ATCCTCTATGA TTACTGACTGCGTCTATTTA CACAGTGGATGTTTACTTGCTG TTTGAACATTTATTCGCCTCC	GHRL_h_oligo_FAM	CACAGTGGATGUTTACTUGCUG	[FAM]
GHRL	Human	NM_001134944.2	https://www.ncbi.nlm.nih.gov/nuccore/NM_001134944.2	GHRL_h_pr2_A1_SplR_U		A1	TTATCTAAGATCAACATTGGCAGCTGTGCCCGGAGAG	CTGCCAATGTTGATCTTAGATAA ATCCTCTATGA TTACTGACTGCGTCTATTTA CACAGTGGATGTTTACTTGCTG CTCTCCGGGCACAG
GHRL	Human	NM_001134944.2	https://www.ncbi.nlm.nih.gov/nuccore/NM_001134944.2	GHRL_h_pr3_A1_SplR_U		A1	GACAAGTGATCGCCCACAAGCCTTACTCACCTCTC	TGGGCGATCACTTGTC ATCCTCTATGA TTACTGACTGCGTCTATTTA CACAGTGGATGTTTACTTGCTG GAGAGGTGAGTAAGGCTTG
GHRL	Human	NM_001134944.2	https://www.ncbi.nlm.nih.gov/nuccore/NM_001134944.2	GHRL_h_pr4_A1_SplR_U		A1	GAAGTTTCTTCAGGACATCCTCTGGGAAGAGGCCAAA	AGGATGTCCTGAAGAAACTTC ATCCTCTATGA TTACTGACTGCGTCTATTTA CACAGTGGATGTTTACTTGCTG TTTGGCCTCTTCCCAG
GRP	Human	NM_001012512.3	https://www.ncbi.nlm.nih.gov/nuccore/NM_001012512.3	GRP_h_pr1_A1_SplR_U		A1	GAGAGAGTACATCAGGTGGGAAGAAGCTGCAAGGAATTT	CCACCTGATGTACTCTCTC CCTCTATGA TTACTGACTGCGTCTATTTA GCAGCATCTTCTGGTTTAAACTTG AAATTCCTTGCAGCTTCTTC	GRP_h_oligo_Cy5	GCAGCATCUTCTGGTUTAAACUUG	[Cy5]
GRP	Human	NM_001012512.3	https://www.ncbi.nlm.nih.gov/nuccore/NM_001012512.3	GRP_h_pr2_A1_SplR_U		A1	GATTCAGAGGATAGCAGCAACTTCAAAGATGTAGGTTCAA	TGCTGCTATCCTCTGAATC CCTCTATGA TTACTGACTGCGTCTATTTA GCAGCATCTTCTGGTTTAAACTTG TTGAACCTACATCTTTGAAGT
GRP	Human	NM_001012512.3	https://www.ncbi.nlm.nih.gov/nuccore/NM_001012512.3	GRP_h_pr3_A1_SplR_U		A1	CAAGCATCAGTTCTACGGATCATCAACAAGATTTCCTTGTG	TCCGTAGAACTGATGCTTG CCTCTATGA TTACTGACTGCGTCTATTTA GCAGCATCTTCTGGTTTAAACTTG CACAAGGAAATCTTGTTGATGA
GRP	Human	NM_001012512.3	https://www.ncbi.nlm.nih.gov/nuccore/NM_001012512.3	GRP_h_pr4_A1_SplR_U		A1	CAGCTGAACCAGCAATGATAATGATGGCCTCTCTCAAA	CATTGCTGGTTCAGCTG CCTCTATGA TTACTGACTGCGTCTATTTA GCAGCATCTTCTGGTTTAAACTTG TTTGAGAGAGGCCATCATTAT
HIVEP2	Human	NM_006734.4	https://www.ncbi.nlm.nih.gov/nuccore/NM_006734.4	HIVEP2_h_pr1_A1_SplR_U		A1	CAAAGAACTCGTGGGAGGATGTCTGTTGTATGTAATACTC	CTCCCACGAGTTCTTTG GATCCTCTATGA TTACTGACTGCGTCTATTTA GGCCCTGATATGCTACCAAAT GAGTATTACATACAACAGACATC	HIVEP2_h_oligo_FAM	GGCCCTGAUATGCUACCAAAU	[FAM]
HIVEP2	Human	NM_006734.4	https://www.ncbi.nlm.nih.gov/nuccore/NM_006734.4	HIVEP2_h_pr2_A1_SplR_U		A1	TGGTTAGTGTTGAAGGTGGGAAGAGCATTTGTAGGTCC	CCACCTTCAACACTAACCA GATCCTCTATGA TTACTGACTGCGTCTATTTA GGCCCTGATATGCTACCAAAT GGACCTACAAATGCTCTTC
HIVEP2	Human	NM_006734.4	https://www.ncbi.nlm.nih.gov/nuccore/NM_006734.4	HIVEP2_h_pr3_A1_SplR_U		A1	CTATTCCTCCTTCTTTGAGAGGAAGTCACTCATTTGATGAAAGG	CCTCTCAAAGAAGGAGGAATAG GATCCTCTATGA TTACTGACTGCGTCTATTTA GGCCCTGATATGCTACCAAAT CCTTTCATCAAATGAGTGACTT
HIVEP2	Human	NM_006734.4	https://www.ncbi.nlm.nih.gov/nuccore/NM_006734.4	HIVEP2_h_pr4_A1_SplR_U		A1	GAAATACATTCAGATGGTGAACAGAGTACAGACACAGATGAG	GTTCACCATCTGAATGTATTTC GATCCTCTATGA TTACTGACTGCGTCTATTTA GGCCCTGATATGCTACCAAAT CTCATCTGTGTCTGTACTCT
NKX2-1	Human	NM_003317.4	https://www.ncbi.nlm.nih.gov/nuccore/NM_003317.4	NKX2-1_h_pr1_A1_SplR_U		A1	CACACTCTGCCAGCAAAGAGGACTCGCTTGTAAATAC	TTGCTGGCAGAGTGTG TGA TTACTGACTGCGTCTATTTA CAAATCTGTGTATATTATTTGGCAGTTTGG GTATTTACAAGCGAGTCCTCT	NKX2-1_h_oligo_AF750	CAAATCUGTGTAUATTATTUGGCAGUTUGG	[AF750]
NKX2-1	Human	NM_003317.4	https://www.ncbi.nlm.nih.gov/nuccore/NM_003317.4	NKX2-1_h_pr2_A1_SplR_U		A1	CTGACATGGCTCTGGACTCTAAAGACCAAACTTCACTCT	GTCCAGAGCCATGTCAG TGA TTACTGACTGCGTCTATTTA CAAATCTGTGTATATTATTTGGCAGTTTGG AGAGTGAAGTTTGGTCTTTAGA
NKX2-1	Human	NM_003317.4	https://www.ncbi.nlm.nih.gov/nuccore/NM_003317.4	NKX2-1_h_pr3_A1_SplR_U		A1	CATCCAATCTCAAGGAATCTTTAAGCAGAGAAGGGCATAA	AAGATTCCTTGAGATTGGATG TGA TTACTGACTGCGTCTATTTA CAAATCTGTGTATATTATTTGGCAGTTTGG TTATGCCCTTCTCTGCTTA
NKX2-1	Human	NM_003317.4	https://www.ncbi.nlm.nih.gov/nuccore/NM_003317.4	NKX2-1_h_pr4_A1_SplR_U		A1	GAAAGAGTCTTCAACATAACCCACTTGTCACTGACACAAAG	GGGTTATGTTGAAGACTCTTTC TGA TTACTGACTGCGTCTATTTA CAAATCTGTGTATATTATTTGGCAGTTTGG CTTTGTGTCAGTGACAAGT
NKX2-2	Human	NM_002509.4	https://www.ncbi.nlm.nih.gov/nuccore/NM_002509.4	NKX2-2_h_pr1_A1_SplR_U		A1	CTAAATATTTATGGCCATGTAAACGTTCTGACAACTGGTGGC	CGTTTACATGGCCATAAATATTTAG CCTCTATGA TTACTGACTGCGTCTATTTA CTTTCAAAGAAGACAGAGAGAGGC GCCACCAGTTGTCAGAA	NKX2-2_h_oligo_TxRed	CUUUCAAAGAAGACAGAGAGAGGC	[TxRed]5'
NKX2-2	Human	NM_002509.4	https://www.ncbi.nlm.nih.gov/nuccore/NM_002509.4	NKX2-2_h_pr2_A1_SplR_U		A1	AAATATGTTTGTGTGAGTAGCGATATTGTCAGCCGTCTTC	GCTACTCACACAAACATATTT CCTCTATGA TTACTGACTGCGTCTATTTA CTTTCAAAGAAGACAGAGAGAGGC GAAGACGGCTGACAATATC
NKX2-2	Human	NM_002509.4	https://www.ncbi.nlm.nih.gov/nuccore/NM_002509.4	NKX2-2_h_pr3_A1_SplR_U		A1	GAGGGCTGAACTCTACGCCGTGTTTACAGAATGTTTG	CGTAGAGTTCAGCCCTC CCTCTATGA TTACTGACTGCGTCTATTTA CTTTCAAAGAAGACAGAGAGAGGC CAAACATTCTGTAAACACGG
NKX2-2	Human	NM_002509.4	https://www.ncbi.nlm.nih.gov/nuccore/NM_002509.4	NKX2-2_h_pr4_A1_SplR_U		A1	CACGAATTGACCAAGTGAAGCTACAACTTTGCGACATAAA	TTCACTTGGTCAATTCGTG CCTCTATGA TTACTGACTGCGTCTATTTA CTTTCAAAGAAGACAGAGAGAGGC TTTATGTCGCAAAGTTGTAGC
PIEZO2	Human	NM_001378183.1	https://www.ncbi.nlm.nih.gov/nuccore/NM_001378183.1	PIEZO2_h_pr1_A1_SplR_U		A1	GTTATTAAAGTCTCTGTGCTTCATCAGTCTTTCCTTCCTG	GAAGCACAGAGACTTTAATAAC CTCTATGA TTACTGACTGCGTCTATTTA CTAAGAGAAACAGAAGAGGAGTCAG CAGGAAGGAAAGACTGAT	PIEZO2_h_oligo_Cy5	CUAAGAGAAACAGAAGAGGAGUCAGU	[Cy5]
PIEZO2	Human	NM_001378183.1	https://www.ncbi.nlm.nih.gov/nuccore/NM_001378183.1	PIEZO2_h_pr2_A1_SplR_U		A1	CTATATCGCTCACCAGAGACAATGATCAAATGGACTAGAG	TCTCTGGTGAGCGATATAG CTCTATGA TTACTGACTGCGTCTATTTA CTAAGAGAAACAGAAGAGGAGTCAG CTCTAGTCCATTTGATCATTG
PIEZO2	Human	NM_001378183.1	https://www.ncbi.nlm.nih.gov/nuccore/NM_001378183.1	PIEZO2_h_pr3_A1_SplR_U		A1	CTTACTTAGACATGTCCAAAGTGATCATCTTCAGCTACCTCTTC	CACTTTGGACATGTCTAAGTAAG CTCTATGA TTACTGACTGCGTCTATTTA CTAAGAGAAACAGAAGAGGAGTCAG GAAGAGGTAGCTGAAGATGAT
PIEZO2	Human	NM_001378183.1	https://www.ncbi.nlm.nih.gov/nuccore/NM_001378183.1	PIEZO2_h_pr4_A1_SplR_U		A1	CATCGTCTATACTGAGGTGGCAATTGTAGTCAAGTATTTCTTCC	CCACCTCAGTATAGACGATG CTCTATGA TTACTGACTGCGTCTATTTA CTAAGAGAAACAGAAGAGGAGTCAG GGAAGAAATACTTGACTACAATTG
RFX6	Human	NM_173560.4	https://www.ncbi.nlm.nih.gov/nuccore/NM_173560.4	RFX6_h_pr1_A1_SplR_U		A1	CTGAATCTGGTATCTACACTGAACATGACTCTATCACTGTG	CAGTGTAGATACCAGATTCAG CTCTATGA TTACTGACTGCGTCTATTTA TTACTATGGGATTGGCATCAAAGAG CACAGTGATAGAGTCATGTT	RFX6_h_oligo_Cy3	TUACUATGGGATUGGCAUCAAAGAG	[Cy3] 5'
RFX6	Human	NM_173560.4	https://www.ncbi.nlm.nih.gov/nuccore/NM_173560.4	RFX6_h_pr2_A1_SplR_U		A1	CAAATGGATACTATGGAAGCAACATAAACTACCCAGAGTC	GCTTCCATAGTATCCATTTG CTCTATGA TTACTGACTGCGTCTATTTA TTACTATGGGATTGGCATCAAAGAG GACTCTGGGTAGTTTATGTT
RFX6	Human	NM_173560.4	https://www.ncbi.nlm.nih.gov/nuccore/NM_173560.4	RFX6_h_pr3_A1_SplR_U		A1	CAATTCCTTCTTCCTCATCCCAATGTATGTATGGAACTTC	GATGAGGAAGAAGGAATTG CTCTATGA TTACTGACTGCGTCTATTTA TTACTATGGGATTGGCATCAAAGAG GAAGTTCCATACATACATTGG
RFX6	Human	NM_173560.4	https://www.ncbi.nlm.nih.gov/nuccore/NM_173560.4	RFX6_h_pr4_A1_SplR_U		A1	GCTTGACTTCAATTCCTGTGCATTAGTGTGATGATTTCTG	ACAGGAATTGAAGTCAAGC CTCTATGA TTACTGACTGCGTCTATTTA TTACTATGGGATTGGCATCAAAGAG CAGAAATCATCACACTAATGC
SST	Human	NM_001048.4	https://www.ncbi.nlm.nih.gov/nuccore/NM_001048.4	SST_h_pr1_A1_SplR_U		A1	CTTTCTTAACTAGTATTGTCCATATCAGACCTCTGATCCCTCG	TGATATGGACAATACTAGTTAAGAAAG GATCCTCTATGA TTACTGACTGCGTCTATTTA CAAGTACTTCTTGGCAGAGCT CGAGGGATCAGAGGTC	SST_h_oligo_Cy5	CAAGUACUTCTUGGCAGAGCU	[Cy5] 5'
TAGLN	Human	NM_003186.5	https://www.ncbi.nlm.nih.gov/nuccore/NM_003186.5	TAGLN_h_pr1_A2_SplR_U		A2	CAAGATTCCAGGACAGTCAGATTCTTTCAGAGGAAACAGG	TGACTGTCCTGGAATCTTG TCCTCTATGATCCTCTATGA GACGTATATCTTGCG CATCTACCCGCAGCTTGA CCTGTTTCCTCTGAAAGAATC	TAGLN_h_oligo_FAM	CATCUACCCGCAGCUUGA	[FAM]
TAGLN	Human	NM_003186.5	https://www.ncbi.nlm.nih.gov/nuccore/NM_003186.5	TAGLN_h_pr2_A2_SplR_U		A2	GTATCTTAAGAAGGCCCTCACCCTCTTTGAGTGGAGTC	TGAGGGCCTTCTTAAGATAC TCCTCTATGATCCTCTATGA GACGTATATCTTGCG CATCTACCCGCAGCTTGA GACTCCACTCAAAGAGGG
TAGLN	Human	NM_003186.5	https://www.ncbi.nlm.nih.gov/nuccore/NM_003186.5	TAGLN_h_pr3_A2_SplR_U		A2	CATTCCTCTGGCTCAAATATACTTCCAGCATGTAGTAAAC	ATATTTGAGCCAGAGGAATG TCCTCTATGATCCTCTATGA GACGTATATCTTGCG CATCTACCCGCAGCTTGA GTTTACTACATGCTGGAAGT
TAGLN	Human	NM_003186.5	https://www.ncbi.nlm.nih.gov/nuccore/NM_003186.5	TAGLN_h_pr4_A2_SplR_U		A2	GATTCCAGATGTAAGCATCAGAACTGCTTTCTGTCAAGAG	TGATGCTTACATCTGGAATC TCCTCTATGATCCTCTATGA GACGTATATCTTGCG CATCTACCCGCAGCTTGA CTCTTGACAGAAAGCAGTTC
VSTM2L	Human	NM_080607.3	https://www.ncbi.nlm.nih.gov/nuccore/NM_080607.3	VSTM2L_h_pr1_A1_SplR_U		A1	GTGGGTTGCCCTGTATACATGATCCAGTCTGTGACTAC	GTATACAGGGCAACCCAC ATGATCCTCTATGA TTACTGACTGCGTCTATTTA GATCCAGGATTCTCTGCCC GTAGTCACAGACTGGATCAT	VSTM2L_h_oligo_Cy3	GAUCCAGGAUTCTCUGCCC	[Cy3]
VSTM2L	Human	NM_080607.3	https://www.ncbi.nlm.nih.gov/nuccore/NM_080607.3	VSTM2L_h_pr2_A1_SplR_U		A1	AAATAAGTGTGGTCAAGGTGGTGGGCAGCAACATCT	CACCTTGACCACACTTATTT ATGATCCTCTATGA TTACTGACTGCGTCTATTTA GATCCAGGATTCTCTGCCC AGATGTTGCTGCCCAC
VSTM2L	Human	NM_080607.3	https://www.ncbi.nlm.nih.gov/nuccore/NM_080607.3	VSTM2L_h_pr3_A1_SplR_U		A1	CCCTGGTTATTTGTAAATATTTCTATTGGACCCAATTCTCCTCGG	CAATAGAAATATTTACAAATAACCAGGG ATGATCCTCTATGA TTACTGACTGCGTCTATTTA GATCCAGGATTCTCTGCCC CCGAGGAGAATTGGGTC
VSTM2L	Human	NM_080607.3	https://www.ncbi.nlm.nih.gov/nuccore/NM_080607.3	VSTM2L_h_pr4_A1_SplR_U		A1	CTCCCTGAATATGGACTTGAATCTTCTGAGCAGAACTAGGG	ATTCAAGTCCATATTCAGGGAG ATGATCCTCTATGA TTACTGACTGCGTCTATTTA GATCCAGGATTCTCTGCCC CCCTAGTTCTGCTCAGAAG
PCSK1	Human	NM_001177875.2	https://www.ncbi.nlm.nih.gov/nuccore/NM_001177875.2	PCSK1_h_pr1_A1_SplR_U		A1	GAAAGTATTTGGTAGGCCTAATGAAGGAGTTCACTGTAAGACTC	CATTAGGCCTACCAAATACTTTC GATCCTCTATGA TTACTGACTGCGTCTATTTA CTATCAAGTCCCTGGAGCATG GAGTCTTACAGTGAACTCCTT	PCSK1_h_oligo_FAM	CTATCAAGUCCCUGGAGCAUG	[FAM]
PCSK1	Human	NM_001177875.2	https://www.ncbi.nlm.nih.gov/nuccore/NM_001177875.2	PCSK1_h_pr2_A1_SplR_U		A1	CAGCAGTAACAGGAAACCACTTATCACATGGAGACCTAATGTAA	TGGTTTCCTGTTACTGCTG GATCCTCTATGA TTACTGACTGCGTCTATTTA CTATCAAGTCCCTGGAGCATG TTACATTAGGTCTCCATGTGATAAG
PCSK1	Human	NM_001177875.2	https://www.ncbi.nlm.nih.gov/nuccore/NM_001177875.2	PCSK1_h_pr3_A1_SplR_U		A1	AATGATCCCATGTGGAATCAGCAATGGTACTTGCAAGATAC	TGATTCCACATGGGATCATT GATCCTCTATGA TTACTGACTGCGTCTATTTA CTATCAAGTCCCTGGAGCATG GTATCTTGCAAGTACCATTGC
PCSK1	Human	NM_001177875.2	https://www.ncbi.nlm.nih.gov/nuccore/NM_001177875.2	PCSK1_h_pr4_A1_SplR_U		A1	TACTAACCTTCTGGCTTCCTTCTCTCAATATGCTTACAAAGTC	GGAAGCCAGAAGGTTAGTA GATCCTCTATGA TTACTGACTGCGTCTATTTA CTATCAAGTCCCTGGAGCATG GACTTTGTAAGCATATTGAGAGAA
TP63	Human	NM_001114979.2	https://www.ncbi.nlm.nih.gov/nuccore/NM_001114979.2	TP63_h_pr1_A1_SplR_U		A1	GAAAGCAGCAAGTTTCGGACAGTACAAAGAACGGTGAT	CCGAAACTTGCTGCTTTC TCCTCTATGA TTACTGACTGCGTCTATTTA AGTTATTACCGATCCACCATGTC ATCACCGTTCTTTGTACTGT	TP63_h_oligo_TxRed	AGTTATUACCGAUCCACCAUGUC	[TxRed]
TP63	Human	NM_001114979.2	https://www.ncbi.nlm.nih.gov/nuccore/NM_001114979.2	TP63_h_pr2_A1_SplR_U		A1	GCCCAGTATGTAGAAGATCCCATCACAGGAAGACAGAGTG	GGATCTTCTACATACTGGGC TCCTCTATGA TTACTGACTGCGTCTATTTA AGTTATTACCGATCCACCATGTC CACTCTGTCTTCCTGTGATG
TP63	Human	NM_001114979.2	https://www.ncbi.nlm.nih.gov/nuccore/NM_001114979.2	TP63_h_pr3_A1_SplR_U		A1	GAGCTGAGCCGTGAATTCAACGAGGGACAGATTG	ATTCACGGCTCAGCTC TCCTCTATGA TTACTGACTGCGTCTATTTA AGTTATTACCGATCCACCATGTC CAATCTGTCCCTCGTTGA
TP63	Human	NM_001114979.2	https://www.ncbi.nlm.nih.gov/nuccore/NM_001114979.2	TP63_h_pr4_A1_SplR_U		A1	CGTGAGACTTATGAAATGCTGTTGAAGATCAAAGAGTCCCT	CAGCATTTCATAAGTCTCACG TCCTCTATGA TTACTGACTGCGTCTATTTA AGTTATTACCGATCCACCATGTC AGGGACTCTTTGATCTTCAA
PROX1	Human	NM_002763.5	https://www.ncbi.nlm.nih.gov/nuccore/NM_002763.5	PROX1_h_pr1_A1_SplR_U		A1	CCATTAGCTGACTTGATCGTCATCTCCTAAGAGGAACACATATAT	ACGATCAAGTCAGCTAATGG CTCTATGA TTACTGACTGCGTCTATTTA CAATATGCTGAAGACCTACTTCTCC ATATATGTGTTCCTCTTAGGAGATG	PROX1_h_oligo_Cy5	CAATATGCUGAAGACCTACUTCUCC	[Cy5]
PROX1	Human	NM_002763.5	https://www.ncbi.nlm.nih.gov/nuccore/NM_002763.5	PROX1_h_pr2_A1_SplR_U		A1	GAGTAGAAATTGCAGCATGAGGATAAACTCACCTCTTTGTTCTG	CTCATGCTGCAATTTCTACTC CTCTATGA TTACTGACTGCGTCTATTTA CAATATGCTGAAGACCTACTTCTCC CAGAACAAAGAGGTGAGTTTATC
PROX1	Human	NM_002763.5	https://www.ncbi.nlm.nih.gov/nuccore/NM_002763.5	PROX1_h_pr3_A1_SplR_U		A1	CAAAGATGTTGATCCTTCCTGGAAGAAGGCCATATACAAG	AGGAAGGATCAACATCTTTG CTCTATGA TTACTGACTGCGTCTATTTA CAATATGCTGAAGACCTACTTCTCC CTTGTATATGGCCTTCTTCC
PROX1	Human	NM_002763.5	https://www.ncbi.nlm.nih.gov/nuccore/NM_002763.5	PROX1_h_pr4_A1_SplR_U		A1	ATCACCATCTTTCAAATCTTAGCTCAACTCTCACCAAGTG	CTAAGATTTGAAAGATGGTGAT CTCTATGA TTACTGACTGCGTCTATTTA CAATATGCTGAAGACCTACTTCTCC CACTTGGTGAGAGTTGAG
COL1A2	Human	NM_000089.4	https://www.ncbi.nlm.nih.gov/nuccore/NM_000089.4	COL1A2_h_pr1_A2_SplR_U		A2	CAGGTTCACTTACACTGTTCTTGTAGATGGCTGCTCTAAA	GAACAGTGTAAGTGAACCTG TCCTCTATGATCCTCTATGA GACGTATATCTTGCG CTTTGTGGACATTGGCCC TTTAGAGCAGCCATCTACAA	COL1A2_h_oligo_AF750	CUUTGUGGACAUUGGCCC	[AF750]5'
COL1A2	Human	NM_000089.4	https://www.ncbi.nlm.nih.gov/nuccore/NM_000089.4	COL1A2_h_pr2_A2_SplR_U		A2	CCAGTTTGAATATAATGTAGAAGGAGTGACTTCCAAGGAAATGG	TCCTTCTACATTATATTCAAACTGG TCCTCTATGATCCTCTATGA GACGTATATCTTGCG CTTTGTGGACATTGGCCC CCATTTCCTTGGAAGTCAC
MSLN	Human	NM_001177355.3	https://www.ncbi.nlm.nih.gov/nuccore/NM_138735.5	MSLN_h_pr1_A1_SplR_U		A1	CTTTCCAGAACATGAACGGGTCCGAATACTTCGTGAAGAT	CCGTTCATGTTCTGGAAAG TGATCCTCTATGA TTACTGACTGCGTCTATTTA GAACGGGTCCGAATACTTCG ATCTTCACGAAGTATTCGGAC	MSLN_h_oligo_TxRed	GAACGGGUCCGAAUACTUCG	[TxRed]
MSLN	Human	NM_001177355.3	https://www.ncbi.nlm.nih.gov/nuccore/NM_138735.5	MSLN_h_pr2_A1_SplR_U		A1	GTCTGTGATCCAGCACCTGGGCTACCTCTTCCTC	GGTGCTGGATCACAGAC TGATCCTCTATGA TTACTGACTGCGTCTATTTA GAACGGGTCCGAATACTTCG GAGGAAGAGGTAGCCCA
MSLN	Human	NM_001177355.3	https://www.ncbi.nlm.nih.gov/nuccore/NM_138735.5	MSLN_h_pr3_A1_SplR_U		A1	CTTGAAGTCAACAAAGGGCACGAAATGAGTCCTCAGG	GCCCTTTGTTGACTTCAAG TGATCCTCTATGA TTACTGACTGCGTCTATTTA GAACGGGTCCGAATACTTCG CCTGAGGACTCATTTCGT
MSLN	Human	NM_001177355.3	https://www.ncbi.nlm.nih.gov/nuccore/NM_138735.5	MSLN_h_pr4_A1_SplR_U		A1	CTTGGCACAGAAGAATGTCAAGCTCTCAACAGAGCAG	GACATTCTTCTGTGCCAAG TGATCCTCTATGA TTACTGACTGCGTCTATTTA GAACGGGTCCGAATACTTCG CTGCTCTGTTGAGAGCTT
SCGB3A2	Human	NM_001177355.3	https://www.ncbi.nlm.nih.gov/nuccore/NM_138735.5	MSLN_h_pr4_A1_SplR_U		A1	CACCTTTACCTCTGGACAACATTCTTCCCTTTATGGATC	TGTCCAGAGGTAAAGGTG ATGATCCTCTATGA TTACTGACTGCGTCTATTTA CTATCCTCCCTGCCTGAAA GATCCATAAAGGGAAGAATGT	SCGB3A2	CTATCCTCCCTGCCTGAAA	FAM
SCGB3A2	Human	NM_001177355.3	https://www.ncbi.nlm.nih.gov/nuccore/NM_138735.5	MSLN_h_pr4_A1_SplR_U		A1	CTATCACACTTGGTGTGACATCAAGATAAAGAGCGGAG	GTCACACCAAGTGTGATAG ATGATCCTCTATGA TTACTGACTGCGTCTATTTA CTATCCTCCCTGCCTGAAA CTCCGCTCTTTATCTTGAT
SCGB3A2	Human	NM_001177355.3	https://www.ncbi.nlm.nih.gov/nuccore/NM_138735.5	MSLN_h_pr4_A1_SplR_U		A1	CTAAGGAAGTGTGTAAATGAGCTGGGACCAGAGGCTT	GCTCATTTACACACTTCCTTAG ATGATCCTCTATGA TTACTGACTGCGTCTATTTA CTATCCTCCCTGCCTGAAA AAGCCTCTGGTCCCA
SCGB3A2	Human	NM_001177355.3	https://www.ncbi.nlm.nih.gov/nuccore/NM_138735.5	MSLN_h_pr4_A1_SplR_U		A1	CTTTGTAGTTACTCTGCTACTGCCTTCCTCATCAACAAA	AGTAGCAGAGTAACTACAAAG ATGATCCTCTATGA TTACTGACTGCGTCTATTTA CTATCCTCCCTGCCTGAAA TTTGTTGATGAGGAAGGC
SCGB1A1	Human	NM_003357.4	https://www.ncbi.nlm.nih.gov/nuccore/NM_003357.4	SCGB1A1_Probe1_A1_HUM		A1	CAAAGCTCACTGTGTAATTAGCATTTAGAAGCTGAAGATCC	CTAATTACACAGTGAGCTTTGTCCTCTATGATTACTGACTGCGTCTATTTAGTGGAGCCGAGACTATCTTCTTTGGATCTTCAGCTTCTAAATG	SCGB1A1_Pr1_A1_HUM	CAGCTUCTAAATGCUAATTACACAGUGA	[FITC]
SCGB1A1	Human	NM_003357.4	https://www.ncbi.nlm.nih.gov/nuccore/NM_003357.4	SCGB1A1_Probe2_A1_HUM		A1	GTCATCGAAACCCTCCTCA TGGACACACCCTCCAGTTA	TGAGGAGGGTTTCGATGACTCCTCTATGATTACTGACTGCGTCTATTTAGTGGAGCCGAGACTATCTTCTTTTAACTGGAGGGTGTGTCCA	SCGB1A1_Pr2_A1_HUM	TGTGTCCAUGAGGAGGGTU	[FITC]
SFTPC	Human	NM_001317779.1	https://www.ncbi.nlm.nih.gov/nuccore/NM_001317779.1	SFTPC_Probe1_A1_HUM		A1	CACATATAAGACCCTGGTCA CACCTGGGAGAGGAGGA	TGACCAGGGTCTTATATGTGTCCTCTATGATTACTGACTGCGTCTATTTAGTGGAGCCCCCGCTATCTTCTTTTCCTCCTCTCCCAGGTG	SFTPC_Pr1_A1_HUM	CCCAGGTGUGACCAGG	[Cy3]
SFTPC	Human	NM_001317779.1	https://www.ncbi.nlm.nih.gov/nuccore/NM_001317779.1	SFTPC_Probe2_A1_HUM		A1	CACCTGCTGCTACATCATGAAGATAGCTCCAGAGAGCATC	TCATGATGTAGCAGCAGGTGTCCTCTATGATTACTGACTGCGTCTATTTAGTGGAGCCCCCGCTATCTTCTTTGATGCTCTCTGGAGCTATCT	SFTPC_Pr2_A1_HUM	CTGGAGCUATCTUCATGATGUAGC	[Cy3]
ETV5	Human	NM_004454.3	https://www.ncbi.nlm.nih.gov/nuccore/NM_004454.3	ETV5_Pr1_A1_HUM		A1	GGATTCAAACAAGAATACCATGACCCACTCTATGAACAT	TGGTATTCTTGTTTGAATCCTCCTCTATGATTACTGACTGCGTCTATTTAGTGGAGCCTGCACTATCTTCTTTATGTTCATAGAGTGGGTCA	ETV5_Pr1_A1_HUM	ATAGAGUGGGTCATGGUATTCTTGUT	[Cy3]
ETV5	Human	NM_004454.3	https://www.ncbi.nlm.nih.gov/nuccore/NM_004454.3	ETV5_Pr2_A1_HUM		A1	CAGCTGGCTAGAGATTTATT TGTTGTAAATGCTGTATAGATT	AATAAATCTCTAGCCAGCTGTCCTCTATGATTACTGACTGCGTCTATTTAGTGGAGCCTGCACTATCTTCTTTAATCTATACAGCATTTACAACA	ETV5_Pr2_A1_HUM	ATACAGCATUTACAACAAAUAAATCTCUAGCC	[Cy3]
ETV5	Human	NM_004454.3	https://www.ncbi.nlm.nih.gov/nuccore/NM_004454.3	ETV5_Pr3_A1_HUM		A1	ATACATCTTAAACATTGGAAAG CTCTTCTAGCTGAATCTGAA	CTTTCCAATGTTTAAGATGTATTCCTCTATGATTACTGACTGCGTCTATTTAGTGGAGCCTGCACTATCTTCTTTTTCAGATTCAGCTAGAAGAG	ETV5_Pr3_A1_HUM	CAGCUAGAAGAGCTUTCCAATGTUT	[Cy3]
FOXJ1	Human	NM_001454.3	https://www.ncbi.nlm.nih.gov/nuccore/NM_001454.3	FOXJ1_Probe1_A1_HUM		A1	GACTAATGTAGTGAGTGTAG CTGTAGCTGAGGCTTAACTG	CTACACTCACTACATTAGTCTCCTCTATGATTACTGACTGCGTCTATTTAGTGGAGCCAACGCTATCTTCTTTAGTTAAGCCTCAGCTACAG	FOXJ1_Pr1_A1_HUM	CTCAGCTACAGCUACACTCACU	[Cy5]
FOXJ1	Human	NM_001454.3	https://www.ncbi.nlm.nih.gov/nuccore/NM_001454.3	FOXJ1_Probe2_A1_HUM		A1	CCTTGTACACACAGTGTTTCATTGCTCCGCGTCTTCCCAG	ATGAAACACTGTGTGTACAAGGTCCTCTATGATTACTGACTGCGTCTATTTAGTGGAGCCAACGCTATCTTCTTTCTGGGAAGACGCGGAGCA	FOXJ1_Pr2_A1_HUM	CGCGGAGCAAUGAAACAC	[Cy5]
FOXJ1	Human	NM_001454.3	https://www.ncbi.nlm.nih.gov/nuccore/NM_001454.3	FOXJ1_Probe3_A1_HUM		A1	CCATCTACAAGTGGATCACGGACAACTTCTGCTACTTCCG	CGTGATCCACTTGTAGATGGTCCTCTATGATTACTGACTGCGTCTATTTAGTGGAGCCAACGCTATCTTCTTTCGGAAGTAGCAGAAGTTGTC	FOXJ1_Pr3_A1_HUM	AGAAGUTGTCCGTGAUCCAC	[Cy5]
AGER	Human	NM_001206954.1	https://www.ncbi.nlm.nih.gov/nuccore/NM_001206954.1	AGER_Probe1_A1_HUM		A1	CAATGAACAGGAATGGAAAGGAGACCAAGTCCAACTACCGAG	TCCTTTCCATTCCTGTTCATTGTCCTCTATGATTACTGACTGCGTCTATTTAGTGGAGCCGCTACTATCTTCTTTCTCGGTAGTTGGACTTGGTC	AGER_Pr1_A1_HUM	GGACUTGGTCUCCTTTCCAUT	[Cy3]
AGER	Human	NM_001206954.1	https://www.ncbi.nlm.nih.gov/nuccore/NM_001206954.1	AGER_Probe2_A1_HUM		A1	CTAATGAGAAGGGAGTATCTGTGAAGGAACAGACCAGGAG	CAGATACTCCCTTCTCATTAGTCCTCTATGATTACTGACTGCGTCTATTTAGTGGAGCCGCTACTATCTTCTTTCTCCTGGTCTGTTCCTTCA	AGER_Pr2_A1_HUM	CTGUTCCTUCACAGATACUCCC	[Cy3]
AGER	Human	NM_001206954.1	https://www.ncbi.nlm.nih.gov/nuccore/NM_001206954.1	AGER_Probe3_A1_HUM		A1	CTCAGACCAACTCTCTCCTGTATAATCTCTCTCCTGTATAAC	AGGAGAGAGTTGGTCTGAGTCCTCTATGATTACTGACTGCGTCTATTTAGTGGAGCCGCTACTATCTTCTTTGTTATACAGGAGAGAGATTATAC	AGER_Pr3_A1_HUM	AGAGAGATTAUACAGGAGAGAGTUGG	[Cy3]
SOX2	Human	NM_003106.4	https://www.ncbi.nlm.nih.gov/nuccore/NM_003106.4	SOX2_h_pr1_A1_SplR		A1	GAAAGTAGTTTGCTGCCTCTTTAAGACTAGGACTGAGAGAAAG	AAAGAGGCAGCAAACTACTTTTCCTCTATGATTACTGACTGCGTCTATTTAGTGGAGCCACTGCTATCTTCTTTCTTTCTCTCAGTCCTAGTCTT	SOX2_h_pr1_Cy3	GTCCUAGTCUUAAAGAGGCAGCA	[Cy3]
SOX2	Human	NM_003106.4	https://www.ncbi.nlm.nih.gov/nuccore/NM_003106.4	SOX2_h_pr2_A1_SplR		A1	GAATGGACCTTGTATAGATCTGGAGGAAAGAAAGCTACGAAA	AGATCTATACAAGGTCCATTCTCCTCTATGATTACTGACTGCGTCTATTTAGTGGAGCCACTGCTATCTTCTTTTTCGTAGCTTTCTTTCCTCC	SOX2_h_pr2_Cy3	GCTTTCUTTCCTCCAGAUCTAUACAAG	[Cy3]
SOX2	Human	NM_003106.4	https://www.ncbi.nlm.nih.gov/nuccore/NM_003106.4	SOX2_h_pr3_A1_SplR		A1	GTCTTTACCAATAATATTTAGAGCTAGTCTCCAAGCGACG	CTCTAAATATTATTGGTAAAGACTCCTCTATGATTACTGACTGCGTCTATTTAGTGGAGCCACTGCTATCTTCTTTCGTCGCTTGGAGACTAG	SOX2_h_pr3_Cy3	GCTTGGAGACUAGCTCTAAAUATTATUGG	[Cy3]
SOX9	Human	NM_000346.4	https://www.ncbi.nlm.nih.gov/nuccore/NM_000346.4	SOX9_h_pr1_A1_SplR		A1	GGATCAGCCCACTGACAGACCTTAATCTTAATTACTGCTG	TGTCAGTGGGCTGATCCTCCTCTATGATTACTGACTGCGTCTATTTAGTGGAGCCGACCCTATCTTCTTTAGCAGTAATTAAGATTAAGGTC	SOX9_h_pr1_FITC	GATUAAGGTCUGTCAGUGGGC	[FITC]
SOX9	Human	NM_000346.4	https://www.ncbi.nlm.nih.gov/nuccore/NM_000346.4	SOX9_h_pr2_A1_SplR		A1	CAAATTTCCAAGACACAAACATGACCTATCCAAGCGCATTAC	CATGTTTGTGTCTTGGAAATTTGTCCTCTATGATTACTGACTGCGTCTATTTAGTGGAGCCGACCCTATCTTCTTTGTAATGCGCTTGGATAGGT	SOX9_h_pr2_FITC	CTTGGAUAGGTCATGUTTGTGUCTTG	[FITC]
SOX9	Human	NM_000346.4	https://www.ncbi.nlm.nih.gov/nuccore/NM_000346.4	SOX9_h_pr3_A1_SplR		A1	TTTAAACCCTCTTCAGAGCAAGCGTGGAGGATGATGGAGAATC	TTGCTCTGAAGAGGGTTTAAATCCTCTATGATTACTGACTGCGTCTATTTAGTGGAGCCGCCCCTATCTTCTTTCTCCATCATCCTCCACGC	SOX9_h_pr3_FITC	CTCCACGCUTGCTCUGAA	[FITC]
